# Tet1 safeguards lineage allocation in intestinal stem cells

**DOI:** 10.1101/2025.05.08.652522

**Authors:** Antoine Gleizes, Nicolas V Janto, Sergei Bombin, Vivek Rao, Gurel Ari, Siyang Sun, Maria Fonseca, Adam D Gracz

## Abstract

Intestinal stem cells (ISCs) balance self-renewal and differentiation to maintain the intestinal epithelial barrier, which is replaced weekly throughout adult life. Genetic control of ISC differentiation is well-defined relative to transcription factor (TF) activity, but less is known regarding the role of chromatin regulation in ISC biology. Prior work from our lab and others has shown that *Tet1*, a chromatin modifying enzyme involved in DNA demethylation, is specifically enriched in ISCs and early secretory progenitors. While constitutive loss of *Tet1* is associated with defects in early postnatal ISC development, its role in adult ISC biology remains unknown. Here, we show that *Tet1* safeguards ISC fate decisions by reducing sensitivity to extrinsic signaling. Inducible, intestine-specific *Tet1* knockout mice (Tet1iKO) exhibit environmentally sensitive phenotypes, including absorptive differentiation bias and premature expression of mature absorptive transcripts in ISCs. These phenotypes are largely “silenced” in animals housed in a high-level barrier facility, where Tet1iKO epithelium closely resembles controls. Despite the lack of baseline phenotype in these conditions, Tet1iKO mice retain increased sensitivity to pro-differentiation signaling. *In vivo*, succinate administration induces increased tuft and goblet cell hyperplasia in the absence of *Tet1*, while Tet1iKO organoids cultured with IL-4 or DAPT exhibit increased tuft and enteroendocrine cell specification, respectively. While ATAC-seq of Tet1iKO ISCs reveals minimal changes in chromatin accessibility, footprinting analysis suggests increased binding of lineage-specific TFs and CTCF even in the absence of cellular phenotypes. Together, our data demonstrate that *Tet1* serves as a “buffer” against ISC differentiation and suggest that it does so in a lineage agnostic manner that is not dependent on changes in chromatin accessibility.
