## Supplementary material for "Tet1 safeguards lineage allocation in intestinal stem cells": Table S1

### Sheet: Sheet1
	Gene sets	Gene lists
	IEC	Lgr5, Olfm4, Mki67, Dmbt1, Defa17, Defa22, Alpi, Aoc2, Muc2, Agr2, Chga, Chgb, Dclk1, Trmp5
	Stem cell	Lgr5, Ascl2, Slc12a2, Axin2, Olfm4, Gkn3
	Cell cycle	Dmbt1, Mki67, Cdk4, Mcm5, Mcm6, Pcna
	Enterocyte	Alpi, Sis, Fabp1, Apoa1, Apoa4
	Tuft	Dclk1, Trpm5, Gfi1b, Pou2f3
	Enteroendocrine	Chga, Chgb, Tac1, Neurog3, Tph1
	Goblet	Muc2, Tff3, Agr2
	Paneth	Lyz1, Defa17, Defa22, Defa24, Ang4
